# Spatiotemporal development of the human T follicular helper cell response to Influenza vaccination

**DOI:** 10.1101/2023.08.29.555186

**Authors:** Stefan A Schattgen, Jackson S. Turner, Mohamed A Ghonim, Jeremy Chase Crawford, Aaron J. Schmitz, Hyunjin Kim, Julian Q. Zhou, Walid Awad, Wooseob Kim, Katherine M. McIntire, Alem Haile, Michael K. Klebert, Teresa Suessen, William D. Middleton, Sharlene A. Teefey, Rachel M. Presti, Ali H. Ellebedy, Paul G. Thomas

## Abstract

We profiled blood and draining lymph node (LN) samples from human volunteers after influenza vaccination over two years to define evolution in the T follicular helper cell (TFH) response. We show LN TFH cells expanded in a clonal-manner during the first two weeks after vaccination and persisted within the LN for up to six months. LN and circulating TFH (cTFH) clonotypes overlapped but had distinct kinetics. LN TFH cell phenotypes were heterogeneous and mutable, first differentiating into pre-TFH during the month after vaccination before maturing into GC and IL-10+ TFH cells. TFH expansion, upregulation of glucose metabolism, and redifferentiation into GC TFH cells occurred with faster kinetics after re-vaccination in the second year. We identified several influenza-specific TFH clonal lineages, including multiple responses targeting internal influenza proteins, and show each TFH state is attainable within a lineage. This study demonstrates that human TFH cells form a durable and dynamic multi-tissue network.
