## Extended Data Table 1 for "Spatiotemporal development of the human T follicular helper cell response to Influenza vaccination"

clone_id	va_gene	ja_gene	vb_gene	jb_gene	cdr3a	cdr3b	cdr3a_nucseq	cdr3b_nucseq	cdr_ab	d0	d5	d12	d28	d60	d90	d120	d180	total_count	file_id	new_id
clone13717	TRAV12-2	TRAJ31	TRBV20-1	TRBJ1-2	CAVSNNARLMF	CSAAHSGQGEGYTF	tgtgccgtgagtaacaatgccagactcatgttt	tgcagtgctgcccattccggacagggggagggctacaccttc	CAVSNNARLMF:CSAAHSGQGEGYTF	0	0	14	0	2	4	0	0	20	Clone_Count_Summary	Tfh_321-05_clone_1
clone15424	TRAV8-2	TRAJ10	TRBV20-1	TRBJ2-1	CVVSDSAGGGNKLTF	CSALKQGVRTNEQFF	tgtgttgtgagtgattcggcgggaggaggaaacaaactcaccttt	tgcagtgctctaaagcagggggttcgtactaatgagcagttcttc	CVVSDSAGGGNKLTF:CSALKQGVRTNEQFF	0	0	3	3	2	3	0	0	11	Clone_Count_Summary	Tfh_321-05_clone_2
clone11078	TRAV13-2	TRAJ49	TRBV7-2	TRBJ1-2	CAETPGNQFYF	CASSLNVGYYGYTF	tgtgcagagacccccggtaaccagttctatttt	tgtgccagcagcttaaatgtcggctactatggctacaccttc	CAETPGNQFYF:CASSLNVGYYGYTF	1	1	5	1	2	0	0	0	10	PB_Associated_Lineages	Tfh_321-05_clone_3
clone12683	TRAV29/DV5	TRAJ32	TRBV5-4	TRBJ2-2	CAASAPYGGATNKLIF	CASSYIGGTGELFF	tgtgcagcaagtgctccttatggtggtgctacaaacaagctcatcttt	tgtgccagcagttacatagggggcaccggggagctgtttttt	CAASAPYGGATNKLIF:CASSYIGGTGELFF	0	0	5	2	0	3	0	0	10	Clone_Count_Summary	Tfh_321-05_clone_4
clone11402	TRAV26-1	TRAJ48	TRBV20-1	TRBJ2-1	CIVRVSFGNEKLTF	CSAGATTGYNEQFF	tgcatcgtcagagtctcatttggaaatgagaaattaaccttt	tgcagtgctggggcaactactggatacaatgagcagttcttc	CIVRVSFGNEKLTF:CSAGATTGYNEQFF	0	0	9	0	0	0	0	0	9	Clone_Count_Summary	Tfh_321-05_clone_5
clone12524	TRAV17	TRAJ3	TRBV20-1	TRBJ2-3	CATAGYSSASKIIF	CSARDGGVRGPSTQYF	tgtgctacggcggggtacagcagtgcttccaagataatcttt	tgcagtgctagagatgggggggtgcgggggccctctacgcagtatttt	CATAGYSSASKIIF:CSARDGGVRGPSTQYF	0	0	4	1	0	4	0	0	9	Clone_Count_Summary	Tfh_321-05_clone_6
clone11543	TRAV21	TRAJ49	TRBV9	TRBJ1-1	CAVRLNTGNQFYF	CASRGQGFNTEAFF	tgtgctgtgaggctgaacaccggtaaccagttctatttt	tgtgccagcagaggacagggttttaacactgaagctttcttt	CAVRLNTGNQFYF:CASRGQGFNTEAFF	0	0	5	0	3	0	0	0	8	Clone_Count_Summary	Tfh_321-05_clone_7
clone14006	TRAV12-2	TRAJ53	TRBV18	TRBJ1-3	CAVNLSGGSNYKLTF	CASSRGDRFSGNTIYF	tgtgccgtgaaccttagtggaggtagcaactataaactgacattt	tgtgccagctcacgaggggacaggttctctggaaacaccatatatttt	CAVNLSGGSNYKLTF:CASSRGDRFSGNTIYF	0	0	3	0	1	4	0	0	8	Clone_Count_Summary	Tfh_321-05_clone_8
clone13277	TRAV9-2	TRAJ23	TRBV14	TRBJ2-2	CALLYNQGGKLIF	CASSQLGGVGELFF	tgtgccctgctttataaccagggaggaaagcttatcttc	tgtgccagcagccaattggggggcgtcggggagctgtttttt	CALLYNQGGKLIF:CASSQLGGVGELFF	0	1	5	0	0	1	0	0	7	PB_Associated_Lineages	Tfh_321-05_clone_9
clone13099	TRAV8-3	TRAJ45	TRBV19	TRBJ2-6	CAVGAGGADGLTF	CASEKGGANVLTF	tgtgctgtgggtgcgggaggtgctgacggactcaccttt	tgtgccagcgagaaaggtggggccaacgtcctgactttc	CAVGAGGADGLTF:CASEKGGANVLTF	0	0	4	2	0	0	0	0	6	Clone_Count_Summary	Tfh_321-05_clone_10
clone18895	TRAV14/DV4	TRAJ49	TRBV5-1	TRBJ2-7	CAMPSPNTGNQFYF	CASSFGDSKYEQYF	tgtgcaatgccctccccgaacaccggtaaccagttctatttt	tgcgccagcagctttggggacagtaaatacgagcagtacttc	CAMPSPNTGNQFYF:CASSFGDSKYEQYF	0	3	0	0	1	0	0	0	4	PB_Associated_Lineages	Tfh_321-05_clone_11
clone21616	TRAV27	TRAJ58	TRBV6-5	TRBJ2-3	CAGAEETSGSRLTF	CASSYSIALLSGGTDTQYF	tgtgcaggagcagaagaaaccagtggctctaggttgaccttt	tgtgccagcagttactcgatagcgttgttaagtgggggcacagatacgcagtatttt	CAGAEETSGSRLTF:CASSYSIALLSGGTDTQYF	0	0	2	0	0	0	0	1	3	PB_Associated_Lineages	Tfh_321-05_clone_12
