## Extended Data Table 2 for "Spatiotemporal development of the human T follicular helper cell response to Influenza vaccination"

subset	gene
IL10 TFH	IL10
IL10 TFH	TNIP3
IL10 TFH	TRIB1
IL10 TFH	PTMS
IL10 TFH	LGMN
IL10 TFH	FOXB1
IL10 TFH	ASCL2
IL10 TFH	LINC02099
IL10 TFH	F2R
IL10 TFH	FAIM2
IL10 TFH	TSHR
IL10 TFH	ETV7
IL10 TFH	SLC7A10
IL10 TFH	LINC01229
IL10 TFH	CADM1
IL10 TFH	HAL
IL10 TFH	ASB2
IL10 TFH	FAM43A
IL10 TFH	IGHM
IL10 TFH	IRF4
IL10 TFH	CH25H
IL10 TFH	CEBPA
IL10 TFH	NAB1
IL10 TFH	WSB2
IL10 TFH	FRMD4B
IL10 TFH	GEM
IL10 TFH	NAMPT
IL10 TFH	MYL6B
IL10 TFH	CEP128
IL10 TFH	SPATS2L
IL10 TFH	ADTRP
IL10 TFH	NMB
IL10 TFH	ETV6
IL10 TFH	TRPS1
IL10 TFH	RAB11FIP1
IL10 TFH	DUSP5
IL10 TFH	LYST
IL10 TFH	DUSP6
IL10 TFH	ZNRF1
IL10 TFH	CREM
IL10 TFH	GADD45A
IL10 TFH	CDKN1A
IL10 TFH	GRAMD2B
IL10 TFH	DUSP2
IL10 TFH	NR4A2
IL10 TFH	ARHGAP10
IL10 TFH	CD4
IL10 TFH	CFLAR
IL10 TFH	CKLF
IL10 TFH	JARID2
IL10 TFH	MT1E
IL10 TFH	LYPLA1
IL10 TFH	PTPRJ
IL10 TFH	PMVK
IL10 TFH	BAK1
IL10 TFH	ZNF331
IL10 TFH	CD7
IL10 TFH	ARL6IP1
IL10 TFH	BACH1
IL10 TFH	ODC1
IL10 TFH	CKS2
IL10 TFH	SH2D2A
IL10 TFH	CDIP1
IL10 TFH	GALM
IL10 TFH	SERTAD1
IL10 TFH	WARS
IL10 TFH	AREG
IL10 TFH	TPST2
IL10 TFH	ORMDL3
IL10 TFH	TXNDC17
IL10 TFH	GET3
IL10 TFH	CXCR3
IL10 TFH	NDFIP2
IL10 TFH	C16orf87
IL10 TFH	SH3TC1
IL10 TFH	UBB
IL10 TFH	TMEM70
IL10 TFH	GZMM
IL10 TFH	ATP1B3
IL10 TFH	SS18L2
IL10 TFH	SFT2D1
IL10 TFH	SUSD6
IL10 TFH	UBE2E3
IL10 TFH	PPP2CA
IL10 TFH	JAZF1
IL10 TFH	DNAJC15
IL10 TFH	CSRNP1
IL10 TFH	HDAC7
IL10 TFH	LAMTOR5
IL10 TFH	TSPAN5
IL10 TFH	ZNF410
IL10 TFH	NR4A3
IL10 TFH	FAM53B
IL10 TFH	NDUFA7
IL10 TFH	STAT3
IL10 TFH	AC004687.1
IL10 TFH	YWHAQ
IL10 TFH	GTF3C6
IL10 TFH	MCL1
IL10 TFH	INSIG1
IL10 TFH	CDK6
IL10 TFH	C17orf49
IL10 TFH	ELMO1
IL10 TFH	MYO5A
IL10 TFH	SOCS3
IL10 TFH	PIM3
IL10 TFH	RPA3
IL10 TFH	ABRACL
IL10 TFH	NOP10
IL10 TFH	RELB
IL10 TFH	CEMIP2
IL10 TFH	ATOX1
IL10 TFH	CCND2
IL10 TFH	PTPN2
IL10 TFH	HSPE1
IL10 TFH	ZBTB38
IL10 TFH	PTPN22
IL10 TFH	IFRD1
IL10 TFH	CLINT1
IL10 TFH	B3GNT2
IL10 TFH	SRA1
IL10 TFH	BLOC1S1
IL10 TFH	EIF5
IL10 TFH	SDCBP
IL10 TFH	NAP1L4
IL10 TFH	THADA
IL10 TFH	SNRPB
IL10 TFH	NDUFC2
IL10 TFH	G3BP2
IL10 TFH	PSMD8
IL10 TFH	TOPORS
IL10 TFH	RAB9A
IL10 TFH	CDK2AP2
IL10 TFH	ETF1
IL10 TFH	PMF1
IL10 TFH	PSMB6
IL10 TFH	SLA
IL10 TFH	RBM8A
IL10 TFH	SNX6
IL10 TFH	MIS18BP1
IL10 TFH	TSPYL2
IL10 TFH	TXNDC11
IL10 TFH	CMC2
IL10 TFH	PPP1R16B
IL10 TFH	LAPTM5
IL10 TFH	CCDC12
IL10 TFH	NFKBIB
IL10 TFH	DUSP16
IL10 TFH	MRPL10
IL10 TFH	ACP5
IL10 TFH	CD28
IL10 TFH	SCAND1
IL10 TFH	VOPP1
IL10 TFH	TMEM134
IL10 TFH	BZW1
IL10 TFH	WIPF1
IL10 TFH	PLPP5
IL10 TFH	ANXA7
IL10 TFH	ZAP70
IL10 TFH	CIAO2A
IL10 TFH	COPZ1
IL10 TFH	LYPLA2
IL10 TFH	TIAM1
IL10 TFH	LAMTOR1
IL10 TFH	NDUFA4
IL10 TFH	SELENOH
IL10 TFH	PVT1
IL10 TFH	CIAO2B
IL10 TFH	PRDX5
IL10 TFH	UQCRQ
IL10 TFH	DDOST
IL10 TFH	SELENOT
IL10 TFH	COX16
IL10 TFH	PPM1M
IL10 TFH	CHMP2A
IL10 TFH	TOMM6
IL10 TFH	STARD7
IL10 TFH	RNASEK
IL10 TFH	RHBDD2
IL10 TFH	ZFAND5
IL10 TFH	TIPARP
IL10 TFH	JPT1
IL10 TFH	MRPL51
IL10 TFH	REL
IL10 TFH	PHPT1
IL10 TFH	SNRPG
IL10 TFH	ECH1
IL10 TFH	PSMD13
IL10 TFH	EMC3
IL10 TFH	CHD4
IL10 TFH	LRBA
IL10 TFH	OGDH
IL10 TFH	TRAF5
IL10 TFH	TAX1BP1
IL10 TFH	SNU13
IL10 TFH	DNAJB6
IL10 TFH	LAPTM4A
IL10 TFH	EIF6
IL10 TFH	ARF6
IL10 TFH	ABI1
IL10 TFH	NRBP1
IL10 TFH	PRMT1
IL10 TFH	AL135905.2
IL10 TFH	GPI
IL10 TFH	TMBIM6
IL10 TFH	TMEM50A
IL10 TFH	SEC11C
IL10 TFH	MT1X
IL10 TFH	ARF5
IL10 TFH	ERH
IL10 TFH	ZC3H12D
IL10 TFH	DCP2
IL10 TFH	MRPL4
IL10 TFH	SLIRP
IL10 TFH	CYTH1
IL10 TFH	UBE2D3
IL10 TFH	COX5A
IL10 TFH	PIGT
IL10 TFH	SIAH2
IL10 TFH	SMARCE1
IL10 TFH	POLR2J
IL10 TFH	SURF4
IL10 TFH	RALGDS
IL10 TFH	COPE
IL10 TFH	MICOS10
IL10 TFH	SUMO1
IL10 TFH	TMCO1
IL10 TFH	TLE3
IL10 TFH	NDUFA2
IL10 TFH	POLR2G
IL10 TFH	TOMM5
IL10 TFH	IDI1
IL10 TFH	IFNAR2
IL10 TFH	TGIF1
IL10 TFH	BSG
IL10 TFH	EIF4E
IL10 TFH	CYCS
IL10 TFH	BUD23
IL10 TFH	SDHC
IL10 TFH	NDUFA6
IL10 TFH	RAB5IF
IL10 TFH	RBPJ
IL10 TFH	MIEN1
IL10 TFH	CNST
IL10 TFH	NDUFB1
IL10 TFH	SELENOK
IL10 TFH	PSMA5
IL10 TFH	PSMA6
IL10 TFH	SERBP1
IL10 TFH	SNRPC
IL10 TFH	MOB4
IL10 TFH	RNF7
IL10 TFH	TPM4
IL10 TFH	HCST
IL10 TFH	NOP58
IL10 TFH	C18orf32
IL10 TFH	ERGIC3
IL10 TFH	MAP1LC3B
IL10 TFH	EHD4
IL10 TFH	BAX
IL10 TFH	ARID5A
IL10 TFH	SF3B5
IL10 TFH	TRIM8
IL10 TFH	PSMA2
IL10 TFH	MRPL54
IL10 TFH	SMC3
IL10 TFH	IL6R
IL10 TFH	DDX3Y
IL10 TFH	VDAC1
IL10 TFH	AKAP13
IL10 TFH	MRPS21
IL10 TFH	UBE2N
IL10 TFH	BUD31
IL10 TFH	NUTF2
IL10 TFH	TRAF1
IL10 TFH	PAK2
IL10 TFH	SLBP
IL10 TFH	STMP1
IL10 TFH	COX6A1
IL10 TFH	PAIP2
IL10 TFH	AP2S1
IL10 TFH	ATP6V0C
IL10 TFH	CCNL1
IL10 TFH	COX7B
IL10 TFH	AP2M1
IL10 TFH	SCP2
IL10 TFH	FAM49B
IL10 TFH	PPM1G
IL10 TFH	NRDC
IL10 TFH	CMTM6
IL10 TFH	NCKAP1L
IL10 TFH	CST7
IL10 TFH	SMC5
IL10 TFH	UBE2V1
IL10 TFH	YPEL3
IL10 TFH	KDM6B
IL10 TFH	GPRIN3
IL10 TFH	POLR2E
IL10 TFH	ARPC4
IL10 TFH	HNRNPA3
GC TFH	PVALB
GC TFH	POU2AF1
GC TFH	GNG4
GC TFH	CXCL13
GC TFH	ARMH1
GC TFH	MS4A6A
GC TFH	BTLA
GC TFH	SESN3
GC TFH	ATP5MC2
GC TFH	LDLRAD4
GC TFH	PTPRC
GC TFH	NUCB2
GC TFH	IL16
GC TFH	GYPC
GC TFH	ATP5F1A
GC TFH	LINC00892
GC TFH	HMGN2
GC TFH	MT-ATP6
GC TFH	TUBB
pre/memory TFH	VIM
pre/memory TFH	IL7R
pre/memory TFH	ANXA1
pre/memory TFH	EMP3
pre/memory TFH	TXNIP
pre/memory TFH	MT-ND4
pre/memory TFH	MT-CYB
pre/memory TFH	S100A10
pre/memory TFH	MT-ND2
pre/memory TFH	MT-ND4L
pre/memory TFH	TSC22D3
pre/memory TFH	RPSA
pre/memory TFH	LDHB
pre/memory TFH	S100A6
pre/memory TFH	MYADM
pre/memory TFH	AHNAK
pre/memory TFH	FLT3LG
pre/memory TFH	MYL12A
pre/memory TFH	CAMK4
pre/memory TFH	MT-ND3
pre/memory TFH	BTG1
pre/memory TFH	PLP2
pre/memory TFH	ZFP36L2
pre/memory TFH	RPLP2
pre/memory TFH	SCML4
pre/memory TFH	FAU
pre/memory TFH	C1orf162
pre/memory TFH	KLF2
pre/memory TFH	SORL1
pre/memory TFH	MT-ND1
pre/memory TFH	MT-ATP8
pre/memory TFH	KLF6
pre/memory TFH	MT-CO3
pre/memory TFH	ITM2B
pre/memory TFH	JUN
pre/memory TFH	RASGRP2
pre/memory TFH	LEF1
pre/memory TFH	LGALS1
pre/memory TFH	TOMM7
pre/memory TFH	EEF1B2
pre/memory TFH	GSTK1
pre/memory TFH	RCAN3
pre/memory TFH	LIME1
pre/memory TFH	IFITM2
pre/memory TFH	NOP53
pre/memory TFH	FYB1
pre/memory TFH	MT-ND5
pre/memory TFH	LINC01138
pre/memory TFH	ARHGAP15
pre/memory TFH	CD48
pre/memory TFH	MT-CO1
pre/memory TFH	CAPG
pre/memory TFH	SARAF
pre/memory TFH	AQP3
pre/memory TFH	PAG1
pre/memory TFH	FOS
pre/memory TFH	MALAT1
pre/memory TFH	CCR7
pre/memory TFH	RBMS1
pre/memory TFH	NELL2
pre/memory TFH	MGAT4A
pre/memory TFH	DNAJB1
pre/memory TFH	PARP8
pre/memory TFH	ACAP1
pre/memory TFH	GIMAP7
pre/memory TFH	FXYD5
pre/memory TFH	TUBA1A
pre/memory TFH	AC119396.1
pre/memory TFH	S1PR1
pre/memory TFH	CDC14A
pre/memory TFH	CAPN2
pre/memory TFH	SH3BP5
pre/memory TFH	FLNA
pre/memory TFH	SELENOM
pre/memory TFH	CCND3
pre/memory TFH	TIMP1
pre/memory TFH	FTL
pre/memory TFH	EVL
pre/memory TFH	TAGLN2
pre/memory TFH	TNFAIP3
pre/memory TFH	CALM1
pre/memory TFH	ANXA6
pre/memory TFH	TTC39C
pre/memory TFH	RGS19
pre/memory TFH	S100A11
pre/memory TFH	FLI1
pre/memory TFH	MYO1G
pre/memory TFH	PDE7A
pre/memory TFH	CD96
pre/memory TFH	GPSM3
pre/memory TFH	GLIPR1
pre/memory TFH	ATM
pre/memory TFH	MBP
pre/memory TFH	GIMAP1
pre/memory TFH	TLE5
pre/memory TFH	INPP4B
pre/memory TFH	ADGRE5
pre/memory TFH	MTRNR2L12
pre/memory TFH	STK4
pre/memory TFH	GIMAP5
pre/memory TFH	GIMAP4
pre/memory TFH	AAK1
pre/memory TFH	CD44
pre/memory TFH	RIPOR2
pre/memory TFH	RASA3
pre/memory TFH	PTGER4
pre/memory TFH	NOSIP
pre/memory TFH	LMNA
pre/memory TFH	CRIP1
pre/memory TFH	DUSP1
pre/memory TFH	FOSB
pre/memory TFH	JUND
pre/memory TFH	TPT1
pre/memory TFH	RORA
pre/memory TFH	ARL4C
pre/memory TFH	PPP1R15A
pre/memory TFH	CD69
pre/memory TFH	HSP90B1
pre/memory TFH	ITGB7
pre/memory TFH	TGFB1
pre/memory TFH	RGCC
pre/memory TFH	CXCR4
pre/memory TFH	SLC2A3
pre/memory TFH	SMCHD1
pre/memory TFH	FTH1
pre/memory TFH	IER2
pre/memory TFH	IDS
pre/memory TFH	TC2N
pre/memory TFH	IFITM1
pre/memory TFH	RPLP0
pre/memory TFH	CD40LG
pre/memory TFH	ANK3
pre/memory TFH	THEMIS
pre/memory TFH	TRAT1
pre/memory TFH	STK17A
pre/memory TFH	CD6
pre/memory TFH	C16orf54
pre/memory TFH	XBP1
pre/memory TFH	TGFBR2
pre/memory TFH	ABLIM1
pre/memory TFH	EEF1G
pre/memory TFH	GAS5
pre/memory TFH	STT3B
pre/memory TFH	KLRB1
Treg	GBP5
Treg	IKZF2
Treg	HLA-DRB1
Treg	FOXP3
Treg	TNFRSF9
Treg	HLA-DRB5
Treg	HLA-DQB1
Treg	ENTPD1
Treg	HLA-DPA1
Treg	STAM
Treg	CARD16
Treg	TTN
Treg	F5
Treg	HLA-DPB1
Treg	RTKN2
Treg	HLA-DQA1
Treg	B2M
Treg	HLA-DRA
Treg	CCR8
Treg	CCDC141
Treg	HLA-B
Treg	LSP1
Treg	NCF4
Treg	SHMT2
Treg	ARHGDIB
Treg	CASP1
Treg	NIBAN1
Treg	HLA-C
Treg	HSPA1A
Treg	CORO1A
Treg	SYNE2
Treg	ACTB
Treg	BIRC3
Treg	CFL1
Treg	SH3BGRL3
Treg	CCR4
Treg	CLDND1
Treg	ARL6IP5
Treg	TNIP1
Treg	SAMHD1
Treg	PSMB9
Treg	YWHAB
Treg	TMSB4X
Treg	HSPA8
Treg	TRIM22
Treg	TAP1
Treg	SAMSN1
Treg	LTA
Treg	SELPLG
Treg	IFI6
Treg	MX1
